# Adolescent stress-induced ventral hippocampus redox dysregulation underlies behavioral deficits and excitatory/inhibitory imbalance related to schizophrenia

**DOI:** 10.1101/2023.11.28.568850

**Authors:** Thamyris Santos-Silva, Caio Fábio Baeta Lopes, Doğukan Hazar Ülgen, Danielle Aparecida Guimarães, Francisco S. Guimarães, Luciane Carla Alberici, Carmen Sandi, Felipe V. Gomes

## Abstract

Redox dysregulation has been proposed as a convergent point of childhood trauma and the emergence of psychiatry disorders, such as schizophrenia (SCZ). However, the impact of severe stressors during adolescence on the ventral hippocampus (vHip) redox states and their functional consequences, including behavioral and electrophysiological changes related to SCZ, are not entirely understood. After exposing adolescent animals to physical stress (postnatal day, PND31–40), we explored social and cognitive behaviors (PND47–49) and the activity of pyramidal glutamate neurons, the number of parvalbumin (PV) interneurons, and the transcriptomic signature of the vHip (PND51). We also evaluated the impact of stress on the redox system one and ten days after stress, while glutathione levels were measured in the vHip and serum following the behavioral test. Adolescent-stressed animals exhibited loss of sociability, cognitive impairment, and vHip excitatory/inhibitory (E/I) imbalance. Genome-wide transcriptional profiling unveiled the impact of stress on synaptic and redox system-related genes. Stress impacted mitochondrial respiratory function, leading to changes in reactive oxygen species levels in the vHip. Glutathione (GSH) and glutathione disulfide (GSSG) levels were elevated in the serum of stressed animals, while GSSG was also increased in the vHip and negatively correlated with sociability. Additionally, PV interneuron deficits in the vHip caused by adolescent stress were associated with oxidative stress. Our results highlight the negative impact of adolescent stress on vHip redox regulation and mitochondrial function, which are partially associated with E/I imbalance and behavioral abnormalities related to SCZ.
