## Supplemental Table 1 for "Adolescent stress-induced ventral hippocampus redox dysregulation underlies behavioral deficits and excitatory/inhibitory imbalance related to schizophrenia"

### Sheet: Sheet1
ensembl_gene_id	baseMean	log2FoldChange	lfcSE	stat	pvalue	padj	external_gene_name
ENSRNOG00000047884	1.85066	2.59275	0.905026	2.86484	0.00417222	0.999801	AABR07001923.1
ENSRNOG00000025122	4.22891	2.22185	0.820513	2.70788	0.00677147	0.999801	AABR07005506.1
ENSRNOG00000016670	298.611	-0.257214	0.0935587	-2.74922	0.00597368	0.999801	AABR07028769.1
ENSRNOG00000032424	19.0247	4.60283	1.46515	3.14154	0.0016806	0.999801	AABR07056556.1
ENSRNOG00000008611	3.37218	2.02874	0.699128	2.90181	0.00371008	0.999801	AABR07060593.1
ENSRNOG00000007041	36.1041	-0.762664	0.221866	-3.4375	0.000587113	0.947225	Abcg2
ENSRNOG00000008664	105.462	-0.27701	0.106548	-2.59985	0.00932638	0.999801	AC127920.1
ENSRNOG00000020590	14.4255	-1.27714	0.392046	-3.25762	0.00112352	0.999801	Adam15
ENSRNOG00000060694	7.51858	1.00407	0.377049	2.66298	0.00774523	0.999801	Adam17
ENSRNOG00000019466	31.26	0.597648	0.195917	3.05052	0.00228443	0.999801	Agpat2
ENSRNOG00000019249	772.204	-0.177073	0.0618896	-2.8611	0.0042217	0.999801	Ap3b2
ENSRNOG00000014928	165.691	-0.574385	0.199805	-2.87472	0.00404387	0.999801	Apba1
ENSRNOG00000000903	25.2357	-1.11539	0.34932	-3.19302	0.00140791	0.999801	Asl
ENSRNOG00000020263	6382.52	-0.361338	0.103719	-3.48382	0.000494312	0.947225	Atp1a3
ENSRNOG00000010415	76.8868	0.342104	0.12264	2.7895	0.00527888	0.999801	Atxn7l1
ENSRNOG00000011376	64.4663	0.380236	0.127258	2.9879	0.00280902	0.999801	Bbof1
ENSRNOG00000021773	1.22234	2.80372	1.07875	2.59906	0.00934807	0.999801	Bop1
ENSRNOG00000019529	90.3351	0.512578	0.197869	2.59049	0.00958403	0.999801	Btbd1
ENSRNOG00000001555	7.39789	2.13742	0.597381	3.57799	0.000346245	0.888637	Btg3
ENSRNOG00000013977	75.453	0.34821	0.131713	2.64369	0.00820071	0.999801	Bzw1
ENSRNOG00000003259	26.9851	-0.568298	0.201985	-2.81356	0.00489956	0.999801	C1qtnf1
ENSRNOG00000010079	146.681	-1.81073	0.55909	-3.23872	0.00120069	0.999801	Ca3
ENSRNOG00000010473	5.59415	-1.13555	0.429785	-2.64214	0.00823835	0.999801	Cand2
ENSRNOG00000011374	38.1933	-1.25651	0.441998	-2.84279	0.00447206	0.999801	Catsper3
ENSRNOG00000015516	31.7586	0.550974	0.197577	2.78866	0.00529268	0.999801	Cbwd1
ENSRNOG00000001964	455.486	0.220559	0.0736526	2.99459	0.00274815	0.999801	Cd47
ENSRNOG00000018735	37.2804	-0.443102	0.169048	-2.62115	0.00876327	0.999801	Cd74
ENSRNOG00000048258	252.573	-0.295778	0.107281	-2.75705	0.00583248	0.999801	Cisd2
ENSRNOG00000046000	19.9448	0.676644	0.242307	2.7925	0.00523023	0.999801	Clasrp
ENSRNOG00000030126	94.1478	0.319012	0.121292	2.63012	0.0085355	0.999801	Clk3
ENSRNOG00000003223	317.473	-0.230816	0.0845915	-2.72859	0.00636051	0.999801	Degs1
ENSRNOG00000019506	17.1375	0.685154	0.240123	2.85335	0.00432609	0.999801	Dnajb2
ENSRNOG00000014480	219.127	0.229289	0.0883701	2.59465	0.00946884	0.999801	Dtnbp1
ENSRNOG00000045760	133.99	-0.265879	0.0983127	-2.70442	0.00684239	0.999801	Ebna1bp2
ENSRNOG00000020495	315.242	-0.375287	0.119948	-3.12875	0.00175553	0.999801	Eif3k
ENSRNOG00000016883	15.8412	-0.814087	0.276806	-2.94101	0.00327147	0.999801	Entpd7
ENSRNOG00000007564	20.9325	-0.698889	0.254801	-2.74288	0.00609038	0.999801	Evc
ENSRNOG00000019766	8.73039	1.3022	0.385046	3.38194	0.000719762	0.999801	Exoc8
ENSRNOG00000000814	205.094	0.454419	0.167686	2.70994	0.00672948	0.999801	Fabp7
ENSRNOG00000021943	4.22667	2.52816	0.611035	4.1375	3.51108e-05	0.360447	Fam216b
ENSRNOG00000008907	28.5965	-0.520903	0.190243	-2.73809	0.00617978	0.999801	Fggy
ENSRNOG00000012546	71.9253	0.48021	0.176463	2.7213	0.00650251	0.999801	Frmpd1
ENSRNOG00000025317	61.9996	-0.494174	0.135612	-3.64404	0.00026839	0.863138	Gpatch11
ENSRNOG00000019221	106.638	0.454899	0.134919	3.37164	0.000747217	0.999801	Gstm4
ENSRNOG00000038300	12.1561	0.840952	0.306552	2.74326	0.00608324	0.999801	Gstt4
ENSRNOG00000045838	4.85924	1.65701	0.482491	3.43427	0.000594141	0.947225	Hps1
ENSRNOG00000032929	17.122	-0.660717	0.234465	-2.81798	0.0048327	0.999801	Incenp
ENSRNOG00000032569	12.1518	1.04038	0.322197	3.22901	0.0012422	0.999801	Lingo3
ENSRNOG00000011803	156.056	-0.275291	0.102408	-2.68818	0.00718424	0.999801	Lrfn2
ENSRNOG00000031453	14.8537	0.801557	0.281173	2.85076	0.00436152	0.999801	Manbal
ENSRNOG00000003278	3.9805	-1.40431	0.532407	-2.63766	0.00834804	0.999801	Map3k14
ENSRNOG00000017150	191.88	0.244074	0.0806537	3.0262	0.00247652	0.999801	Med10
ENSRNOG00000004149	31.1838	0.600195	0.232113	2.58579	0.00971564	0.999801	Mgat4c
ENSRNOG00000002697	197.143	-0.267231	0.0988587	-2.70316	0.00686832	0.999801	Mtmr1
ENSRNOG00000010161	64.7566	-0.431759	0.157144	-2.74753	0.00600456	0.999801	Myo10
ENSRNOG00000018273	355.562	-0.224569	0.0704301	-3.18854	0.00142992	0.999801	Ncl
ENSRNOG00000019768	65.3596	0.792701	0.198768	3.98807	6.66123e-05	0.455895	Ncoa4
ENSRNOG00000013916	938.903	-0.358234	0.0980036	-3.65532	0.000256866	0.863138	Nefm
ENSRNOG00000013085	36.8168	0.435599	0.153787	2.83249	0.00461871	0.999801	Nkain3
ENSRNOG00000009310	61.3425	0.368495	0.134763	2.7344	0.00624933	0.999801	Nmd3
ENSRNOG00000024923	6.32844	-2.18391	0.715645	-3.05167	0.0022757	0.999801	Nnat
ENSRNOG00000018945	62.5927	-0.577284	0.175348	-3.29223	0.00099398	0.999801	Nutf2
ENSRNOG00000018289	128.314	0.316174	0.112654	2.8066	0.0050068	0.999801	Park7
ENSRNOG00000048849	124.529	0.299443	0.100401	2.98247	0.00285932	0.999801	Pdss1
ENSRNOG00000028206	15.6624	0.873343	0.283562	3.07991	0.00207066	0.999801	Pheta1
ENSRNOG00000020614	1.64276	-2.95534	1.05612	-2.79831	0.00513714	0.999801	Phlda2
ENSRNOG00000018322	401.507	0.177324	0.0615888	2.87915	0.00398746	0.999801	Picalm
ENSRNOG00000018903	272.884	-0.32372	0.1108	-2.92167	0.00348164	0.999801	Pik3r1
ENSRNOG00000058423	2.81334	-1.73903	0.642207	-2.7079	0.00677101	0.999801	Pnma5
ENSRNOG00000010104	37.4827	-0.966225	0.266892	-3.62029	0.000294271	0.863138	Pofut1
ENSRNOG00000014098	3.70587	-1.75605	0.547465	-3.2076	0.0013385	0.999801	Pold2
ENSRNOG00000022877	267.031	-0.40587	0.153686	-2.64091	0.00826844	0.999801	Poldip3
ENSRNOG00000008489	33.4379	0.590544	0.197588	2.98876	0.00280112	0.999801	Ppih
ENSRNOG00000011407	121.485	-0.306126	0.115443	-2.65174	0.00800773	0.999801	Prag1
ENSRNOG00000015088	31.0772	-0.52002	0.186513	-2.78812	0.00530156	0.999801	Prune2
ENSRNOG00000052620	9.49571	-2.69554	0.841016	-3.2051	0.00135014	0.999801	Rack1
ENSRNOG00000015987	774.126	-0.259681	0.0971567	-2.67281	0.00752192	0.999801	Rap1gds1
ENSRNOG00000047499	72.0416	-0.453235	0.167431	-2.70699	0.00678954	0.999801	Rbm15
ENSRNOG00000020307	10.29	-1.24368	0.323698	-3.84209	0.000121991	0.626179	RGD1309139
ENSRNOG00000009203	1.18903	2.78387	1.0602	2.62581	0.00864435	0.999801	RGD1561795
ENSRNOG00000025287	6.06663	1.11794	0.411153	2.71903	0.00654731	0.999801	RGD1565611
ENSRNOG00000018070	91.3199	0.364611	0.124836	2.92071	0.00349234	0.999801	Rnf182
ENSRNOG00000013005	16.2275	-1.25403	0.425793	-2.94517	0.00322776	0.999801	Rpa2
ENSRNOG00000015211	12.4273	1.27691	0.478062	2.67101	0.00756223	0.999801	Sass6
ENSRNOG00000003809	766.202	0.314839	0.0955365	3.29549	0.000982516	0.999801	Sat1
ENSRNOG00000020345	13.5421	0.707494	0.274607	2.57639	0.00998394	0.999801	Slc25a42
ENSRNOG00000027767	0.881622	3.25975	1.19067	2.73774	0.00618634	0.999801	Slc38a5
ENSRNOG00000059463	91.1507	-0.405244	0.147441	-2.74851	0.00598665	0.999801	Slc39a1
ENSRNOG00000025639	18.1161	-1.76769	0.382699	-4.61901	3.85569e-06	0.0791649	Slc39a12
ENSRNOG00000058006	222.486	-1.57989	0.491551	-3.21409	0.00130861	0.999801	Sncg
ENSRNOG00000027869	52.6356	-0.413655	0.156289	-2.64673	0.00812741	0.999801	Sox5
ENSRNOG00000032776	78.6516	0.371512	0.132486	2.80416	0.00504475	0.999801	Srp54a
ENSRNOG00000006200	75.1392	0.433436	0.167071	2.59432	0.00947785	0.999801	St18
ENSRNOG00000015389	44.0484	0.492603	0.156742	3.14276	0.00167361	0.999801	Stag1
ENSRNOG00000017108	612.079	-0.374328	0.139115	-2.69078	0.00712856	0.999801	Syngr1
ENSRNOG00000009431	4.82225	1.42366	0.526394	2.70456	0.00683947	0.999801	Tbc1d4
ENSRNOG00000038449	21.3961	-0.618044	0.222624	-2.77617	0.00550026	0.999801	Tigd2
ENSRNOG00000001441	13.8625	0.716103	0.270702	2.64536	0.00816047	0.999801	Tmem120a
ENSRNOG00000020390	4.3853	1.36504	0.525924	2.59551	0.00944509	0.999801	Tmem161a
ENSRNOG00000020000	37.9893	0.709154	0.214879	3.30025	0.000966002	0.999801	Tmem219
ENSRNOG00000019212	2.26304	1.92174	0.740893	2.59381	0.00949183	0.999801	Tpp1
ENSRNOG00000018946	60.9632	-0.528843	0.202972	-2.6055	0.00917413	0.999801	Trim33
ENSRNOG00000034089	15.4106	1.94048	0.690888	2.80868	0.00497452	0.999801	Ttc21a
ENSRNOG00000053468	7882.28	-0.142284	0.0485861	-2.92849	0.00340608	0.999801	Tuba1b
ENSRNOG00000060720	3.42938	-1.91231	0.615898	-3.10492	0.00190332	0.999801	U4
ENSRNOG00000056965	2.45976	3.11569	1.16096	2.68371	0.00728109	0.999801	U6
ENSRNOG00000003917	66.067	-0.571855	0.16452	-3.47589	0.000509161	0.947225	Uck2
ENSRNOG00000000692	19.4234	0.619091	0.214614	2.88467	0.00391825	0.999801	Ung
ENSRNOG00000006600	8.51081	-1.42553	0.501191	-2.84429	0.00445104	0.999801	Unk
ENSRNOG00000045561	5.55428	1.7899	0.521575	3.43173	0.000599743	0.947225	Uqcc3
ENSRNOG00000011294	318.284	0.197308	0.0751625	2.62508	0.00866278	0.999801	Usp33
ENSRNOG00000019219	27.7351	0.544468	0.189484	2.87342	0.00406048	0.999801	Vamp1
ENSRNOG00000050430	2.49809	-1.77437	0.674526	-2.63055	0.00852471	0.999801	Vav1
ENSRNOG00000020485	32.7147	0.50897	0.175219	2.90476	0.00367533	0.999801	Vav3
ENSRNOG00000010084	33.6538	0.497526	0.186381	2.6694	0.00759866	0.999801	Ythdf3
ENSRNOG00000013078	52.6553	0.389552	0.136096	2.86234	0.00420526	0.999801	Zcchc7
ENSRNOG00000057416	2.92703	1.66457	0.620707	2.68173	0.00732434	0.999801	Zfp763
ENSRNOG00000016462	5.28701	1.12689	0.431604	2.61094	0.00902945	0.999801	Zfp87
ENSRNOG00000042504	2.56029	1.85238	0.720073	2.57248	0.0100972	0.999801	Zfp964
ENSRNOG00000051823	5.34901	-1.43009	0.54492	-2.62441	0.0086799	0.999801	Zkscan4
